# Are hyaluronic acid synthases widely encoded in fungi?

**DOI:** 10.64898/2026.02.21.705424

**Authors:** Laura Marina Franco-Herrera, Mariandrea Aranda-Barba, Paul Montaño-Silva, Eréndira Patricia Pérez-Muñoz, Jorge Verdín

## Abstract

Hyaluronic acid (HA) is a biologically versatile polysaccharide synthesized by vertebrates and several microbial pathogens. To date, *Cryptococcus neoformans* CPS1p is the only reported hyaluronic acid synthase (HAS) in fungi, which is functionally related to bacterial HASs. Considering the phylogenetic and biochemical connection between chitin synthases (CHSs), essential for fungal cell wall synthesis, and HASs, it is reasonable to hypothesize the latter might be more common in fungi than expected. In this work, a comprehensive *in silico* survey of putative HASs in the Fungal Tree of Life was carried out. 68 putative HASs, mainly in Basidiomycota, were found, although other AI-inferred HASs were found among Ascomycota. Global fold and arrangement of essential amino acids were shared by all kingdoms HASs; however, fungal HASs showed additional exclusive conserved sequence signatures. Moreover, fungal HASs bore an only 3-helices transmembranal pore and their gating loop, which regulates the entrance of substrates to the catalytic site, was directly connected to an also exclusive intrinsically disordered (IDR) C-terminus. Phylogenetically, fungal HASs were found in a clade different to that of bacterial, animal and viral HASs, and all HASs shared the same ancestor with class VI CHSs. The atypical features of fungal HASs could influence the size and biological role of the HA they synthesize and also highlight potential regulatory differences among HASs at the gating loop configuration level.

**Importance:** Despite the report of CPS1p, the hyaluronic acid synthase (HAS) of *Cryptococcus neoformans*, the diversity, structural features and biochemical assets of fungal HASs remain unknown. Here, 68 putative fungal HASs were identified, mainly among Basidiomycota. Although their fold is similar to that of already characterized HASs, their transmembranal pore, integrated by only 3 helices, and their atypical gating loop configuration, suggest they could be also differently regulated, influencing size and function of HA they synthesize.
