## Supplemental Table S1 for "Are hyaluronic acid synthases widely encoded in fungi?"

### Sheet: HAS
TABLE S1A. Biochemically characterized HASs used to identify putative fungal HASs.
Enzyme	UNIPROT Accession	Organism	Size	Amino Acids Sequence							References
HasA	Q8GQQ0	Streptococcus equi subsp. zooepidemicus	417	>AAN65248.1 hyaluronic acid synthase [Streptococcus equi subsp. zooepidemicus] MRTLKNLITVVAFSIFWVLLIYVNVYLFGAKGSLSIYGFLLIAYLLVKMSLSFFYKPFKGRAGQYKVAAI IPSYNEDAESLLETLKSVQQQTYPLAEIYVVDDGSADETGIKRIEDYVRDTGDLSSNVIVHRSEKNQGKR HAQAWAFERSDADVFLTVDSDTYIYPDALEELLKTFNDPTVFAATGHLNVRNRQTNLLTRLTDIRYDNAF GVERAAQSVTGNILVCSGPLSVYRREVVVPNIDRYINQTFLGIPVSIGDDRCLTNYATDLGKTVYQSTAK CITDVPDKMSTYLKQQNRWNKSFFRESIISVKKIMN…							[1]
HasA	P0C0H0	Streptococcus pyogenes	419	>sp|P0C0H0|HASA_STRPY Hyaluronan synthase OS=Streptococcus pyogenes OX=1314 GN=hasA PE=3 SV=1 MPIFKKTLIVLSFIFLISILIYLNMYLFGTSTVGIYGVILITYLVIKLGLSFLYEPFKGK PHDYKVAAVIPSYNEDAESLLETLKSVLAQTYPLSEIYIVDDGSSNTDAIQLIEEYVNRE VDICRNVIVHRSLVNKGKRHAQAWAFERSDADVFLTVDSDTYIYPNALEELLKSFNDETV YAATGHLNARNRQTNLLTRLTDIRYDNAFGVERAAQSLTGNILVCSGPLSIYRREVIIPN LERYKNQTFLGLPVSIGDDRCLTNYAIDLGRTVYQSTARCDTDVPFQLKSYLKQQNRWNK …							[2]
HasA	Q9X9L5	Streptococcus uberis	417	>tr|Q9X9L5|Q9X9L5_STRUB Hyaluronan synthase OS=Streptococcus uberis OX=1349 GN=hasA PE=4 SV=2 MEKLKNLITFMTFIFLWLIIIGLNVFVFGTKGSLTVYGIILLTYLSIKMGLSFFYRPYKG SVGQYKVAAIIPSYNEDGVGLLETLKSVQKQTYPIAEIFVIDDGSVDKTGIKLVEDYVKL NGFGDQVIVHQMPENVGKRHAQAWAFERSDADVFLTVDSDTYIYPDALEELLKTFNDPEV YAATGHLNARNRQTNLLTRLTDIRYDNAFGVERAAQSVTGNILVCSGPLSIYRRSVGIPN LERYTSQTFLGVPVSIGDDRCLTNYATDLGKTVYQSTARCDTDVPDKFKVFIKQQNRWNK …							[3]
HAS	M1H2Q1	Chlorella virus	561	>tr|M1H2Q1|M1H2Q1_9PHYC Hyaluronan synthase OS=Paramecium bursaria Chlorella virus CZ-2 OX=1278251 GN=CZ-2_118R PE=1 SV=1 MTSWRTIVSANLFAVGGALLMLAPAIVGYVFQWNIGVSAVWGISVYGVFVLGFYIAQIVF SEFNRMRLSDWISLRPDNWNATRVAVIIAGYREDPFMFKKCLESVRDSEYGNVARLICVI DGDEEEDLKMAEIYKQVYNDNVKKPGVVLCESENKNGSTIDSDVSKNICILQPHRGKRES LYTGFQLASMDPSVHAVVLIDSDTVLEKNAILEVVYPLSCDPNIKAVAGECKIWNTDTIL SMLVSWRYFSAFNVERGAQSLWKTVQCVGGPLG…							[4]
HAS1	Q92839	Homo sapiens	578	>sp|Q92839|HYAS1_HUMAN Hyaluronan synthase 1 OS=Homo sapiens OX=9606 GN=HAS1 PE=1 SV=2 MRQQDAPKPTPAACRCSGLARRVLTIAFALLILGLMTWAYAAGVPLASDRYGLLAFGLYG AFLSAHLVAQSLFAYLEHRRVAAAARGPLDAATARSVALTISAYQEDPAYLRQCLASARA LLYPRARLRVLMVVDGNRAEDLYMVDMFREVFADEDPATYVWDGNYHQPWEPAAAGAVGA GAYREVEAEDPGRLAVEALVRTRRCVCVAQRWGGKREVMYTAFKALGDSVDYVQVCDSDT RLDPMALLELVRVLDEDPRVGAVGGDVRILNPLDSWVSFLSSLRYWVAFNVERACQSYFH CVSCISG…							[5]
HAS2	Q92819	Homo sapiens	552	>sp|Q92819|HYAS2_HUMAN Hyaluronan synthase 2 OS=Homo sapiens OX=9606 GN=HAS2 PE=1 SV=1 MHCERFLCILRIIGTTLFGVSLLLGITAAYIVGYQFIQTDNYYFSFGLYGAFLASHLIIQ SLFAFLEHRKMKKSLETPIKLNKTVALCIAAYQEDPDYLRKCLQSVKRLTYPGIKVVMVI DGNSEDDLYMMDIFSEVMGRDKSATYIWKNNFHEKGPGETDESHKESSQHVTQLVLSNKS ICIMQKWGGKREVMYTAFRALGRSVDYVQVCDSDTMLDPASSVEMVKVLEEDPMVGGVGG DVQILNKYDSWISFLSSVRYWMAFNIERACQSYFGCVQCISGPLGMYRNSLLHEFVEDWY NQEFMGN…							[6]
HAS3	O00219	Homo sapiens	553	>sp|O00219|HYAS3_HUMAN Hyaluronan synthase 3 OS=Homo sapiens OX=9606 GN=HAS3 PE=1 SV=3 MPVQLTTALRVVGTSLFALAVLGGILAAYVTGYQFIHTEKHYLSFGLYGAILGLHLLIQS LFAFLEHRRMRRAGQALKLPSPRRGSVALCIAAYQEDPDYLRKCLRSAQRISFPDLKVVM VVDGNRQEDAYMLDIFHEVLGGTEQAGFFVWRSNFHEAGEGETEASLQEGMDRVRDVVRA STFSCIMQKWGGKREVMYTAFKALGDSVDYIQVCDSDTVLDPACTIEMLRVLEEDPQVGG VGGDVQILNKYDSWISFLSSVRYWMAFNVERACQSYFGCVQCISGPLGMYRNSLLQQFLE DWYHQKF…							[7]
HAS1	Q61647	Mus musculus	583	>sp|Q61647|HYAS1_MOUSE Hyaluronan synthase 1 OS=Mus musculus OX=10090 GN=Has1 PE=1 SV=1 MRQDMPKPSEAARCCSGLARRALTIIFALLILGLMTWAYAAGVPLASDRYGLLAFGLYGA FLSAHLVAQSLFAYLEHRRVAAAARRSLAKGPLDAATARSVALTISAYQEDPAYLRQCLT SARALLYPHTRLRVLMVVDGNRAEDLYMVDMFREVFADEDPATYVWDGNYHQPWEPAEAT GAVGEGAYREVEAEDPGRLAVEALVRTRRCVCVAQRWGGKREVMYTAFKALGDSVDYVQV CDSDTRLDPMALLELVRVLDEDPRVGAVGGDVRILNPLDSWVSFLSSLRYWVAFNVERAC QSYFHC…							[8]
HAS2	P70312	Mus musculus	552	>sp|P70312|HYAS2_MOUSE Hyaluronan synthase 2 OS=Mus musculus OX=10090 GN=Has2 PE=1 SV=4 MHCERFLCVLRIIGTTLFGVSLLLGITAAYIVGYQFIQTDNYYFSFGLYGAFLASHLIIQ SLFAFLEHRKMKKSLETPIKLNKTVALCIAAYQEDPDYLRKCLQSVKRLTYPGIKVVMVI DGNSDDDLYMMDIFSEVMGRDKSATYIWKNNFHEKGPGETEESHKESSQHVTQLVLSNKS ICIMQKWGGKREVMYTAFRALGRSVDYVQVCDSDTMLDPASSVEMVKVLEEDPMVGGVGG DVQILNKYDSWISFLSSVRYWMAFNIERACQSYFGCVQCISGPLGMYRNSLLHEFVEDWY NQEFMG…							[9]
HAS3	O08650	Mus musculus	554	>sp|O08650|HYAS3_MOUSE Hyaluronan synthase 3 OS=Mus musculus OX=10090 GN=Has3 PE=1 SV=2 MPVQLTTALRVVGTSLFALVVLGGILAAYVTGYQFIHTEKHYLSFGLYGAILGLHLLIQS LFAFLEHRRMRRAGRPLKLHCSQRPRSVALCIAAYQEDPEYLRKCLRSAQRIAFPNLKVV MVVDGNRQEDTYMLDIFHEVLGGTEQAGFFVWRSNFHEAGEGETEASLQEGMERVRAVVW ASTFSCIMQKWGGKREVMYTAFKALGNSVDYIQVCDSDTVLDPACTIEMLRVLEEDPQVG GVGGDVQILNKYDSWISFLSSVRYWMAFNVERACQSYFGCVQCISGPLGMYRNSLLQQFL EDWYHQ…							[10]
HAS2	O97711	Bos taurus	552	>sp|O97711|HYAS2_BOVIN Hyaluronan synthase 2 OS=Bos taurus OX=9913 GN=HAS2 PE=2 SV=1 MHCERFLCILRIIGTTLFGVSLLLGITAAYIVGYQFIQTDNYYFSFGLYGAFLASHLIIQ SLFAFLEHRKMKKSLETPIKLNKTVALCIAAYQEDPDYLRKCLQSVKRLTYPGIKVVMVI DGNSEDDLYMMDIFSEVMGRDKSATYIWKNNYHVKGPGETDESHKESSQHVTQLVLSNKS ICTMQKWGGKREVMYTAFRALGRSVDYVQVCDSDTMLDPASSVEMVKVLEEDPMVGGVGG DVQILNKYDSWISFLSSVRYWMAFNIERACQSYFGCVQCISGPLGMYRNSLLHEFVEDWY NQEFMGSQC…							[11]
HAS2	O57424	Gallus gallus	552	>sp|O57424|HYAS2_CHICK Hyaluronan synthase 2 OS=Gallus gallus OX=9031 GN=HAS2 PE=2 SV=2 MYCERFICILRILGTTLFGVSLLLGITAAYIVGYQFIQTDNYYFSFGLYGAILASHLIIQ SLFAYLEHRKMKRSLETPIKLNKTVALCIAAYQEDPDYLRKCLLSVKRLTYPGIKVVMVI DGNSEDDVYMMDIFTEIMGRDKSATYIWSNNFHDKGPGETEESHRESMQHVSQLVLSNKS VCIMQKWGGKREVMYTAFKALGEAWNYVQVCDSDTMLDPASSVEMVKVLEEDPMVGGVGG DVQILNKYDSWISFLSSVRYWMAFNIERACQSYFGCVQCISGPLGMYRNSLLHEFVEDWY NQEFMG…							[12]
HAS3	O57425	Gallus gallus	574	>sp|O57425|HYAS3_CHICK Hyaluronan synthase 3 OS=Gallus gallus OX=9031 GN=HAS3 PE=3 SV=2 MPVSLSTALRVVGTSLFALAVLGGILAAYVTGYQFIHTEKHYLSFGLYGAILGLHLFIQS LFAFLEHRRMRAERQPVRLGRSVALCIAAYQEDPDYLKKCLLSVKRIAFPDLKVVMVVDG NGPDDTYMLDIFHDVMGSERAGSYVWRSNFHARGEGETEAGLQEGLAHVQALVRSTTYSC ILQKWGGKREVMYTAFRALGDSVDYIQVCDSDTVLDPACTAEMLRILEADPRVGGVGGDV QVWRRGGDGTHGGTALALVALTPSPPQILNKYDSWISFLSSVRYWMAFNVERACQSYFGC VQCISG…							[10]
HAS2	G5AY81	Heterocephalus glaber	552	>sp|G5AY81|HYAS2_HETGA Hyaluronan synthase 2 OS=Heterocephalus glaber OX=10181 GN=Has2 PE=2 SV=1 MHCERFLCILRIIGTTLFGVSLLLGITAAYIVGYQFIQTDNYYFSFGLYGAFLASHLIIQ SLFAFLEHRKMKKSLETPIKLNKTVALCIAAYQEDPDYLRKCLQSVKRLTYPGIKVVMVI DGNSDDDLYMMDIFSEVMGRDKSATYIWKNNFHEKGPGETDESHKESSQHVTQLVLSSKS VCIMQKWGGKREVMYTAFRALGRSVDYVQVCDSDTMLDPASSVEMVKVLEEDPMVGGVGG DVQILNKYDSWISFLSSVRYWMAFNIERACQSYFGCVQCISGPLGMYRNSLLHEFVED…							[13]
HAS2	O35776	Rattus norvegicus	552	>sp|O35776|HYAS2_RAT Hyaluronan synthase 2 OS=Rattus norvegicus OX=10116 GN=Has2 PE=2 SV=1 MHCERFLCVLRIIGTTLFGVSLLLGITAAYIVGYQFIQTDNYYFSFGLYGAFLASHLIIQ SLFAFLEHRKMKKSLETPIKLNKTVALCIAAYQEDPDYLRKCLQSVKRLTYPGIKVVMVI DGNSDDDLYMMDIFSEVMGRDKSVTYIWKNNFHERGPGETEESHKESSQHVTQLVLSNKS ICIMQKWGGKREVMYTAFRALGRSVDYVQVCDSDTMLDPASSVEMVKVLEEDPMVGGVGG DVQILNKYDSWISFLSSVRYWMAFNIERACQSYFGCVQCISGPLGMYRNSLLHEFVEDWY NQE…							[14]
HAS1	P13563	Xenopus laevis	588	>sp|P13563|HYAS1_XENLA Hyaluronan synthase 1 OS=Xenopus laevis OX=8355 GN=has1 PE=1 SV=1 MKEKAAETMEIPEGIPKDLEPKHPTLWRIIYYSFGVVLLATITAAYVAEFQVLKHEAILF SLGLYGLAMLLHLMMQSLFAFLEIRRVNKSELPCSFKKTVALTIAGYQENPEYLIKCLES CKYVKYPKDKLKIILVIDGNTEDDAYMMEMFKDVFHGEDVGTYVWKGNYHTVKKPEETNK GSCPEVSKPLNEDEGINMVEELVRNKRCVCIMQQWGGKREVMYTAFQAIGTSVDYVQVCD SDTKLDELATVEMVKVLESNDMYGAVGGDVRILNPYDSFISFMSSLRYWMAFNVERACQS YFDCV…							[15]
HAS2	O57427	Xenopus laevis	551	>sp|O57427|HYAS2_XENLA Hyaluronan synthase 2 OS=Xenopus laevis OX=8355 GN=has2 PE=2 SV=2 MHCERFICILRIIGTTLFGVSLLLGISAAYIVGYQFIQTDNYYFSFGLYGAILALHLIIQ SLFAFLEHRKMKRSLETPIKLNKSVALCIAAYQEDEDYLRKCLLSVKRLTYPGMKVIMVI DGNSDDDLYMMNIFREIMGNDSCATYVWKNNFHMKGPNETDETHRESMQHVTQMVLSNRN VCIMQKWNGKREVMYTAFKALGRSVDYVQVCDSDTVLDPASSVEMVKVLEEDIMVGGVGG DVQILNKYDSWISFLSSVRYWMAFNIERACQSYFGCVQCISGPLGMYRNSLLHEFIEDWY NQEFL…							[16]
HAS3	O57426	Xenopus laevis	557	>sp|O57426|HYAS3_XENLA Hyaluronan synthase 3 OS=Xenopus laevis OX=8355 GN=has3 PE=2 SV=2 MPGKFQTGLRVLATCLFALLVLGGILVAYVTGYQFIHTDRHHLSFGLYGAILGLHLLSQS LFAFLEHRKMRGGGRCPSGKSTVVLCIAAYQEDPEYLRKCLRSVRRLSYPHLRVIMVVDG NTEEDRYMMDIFREVMGSEGTCCYIWDKNYHESEEGGQEGERGVQEMVKNFQYVCIMQKW GGKREVTYTAFRALGDSVAYVQVCDSDTVLDPACTAEMLRILEEDPEVGGVGGDVQILNK YESWISFLSSFRYWMAFNVERACQSYFGCVQCISGPLGMYRNSLLQYFLEDWYHQTFLGQ KCSFG…							[17]
HAS1	A0A8M1NV47	Danio rerio (Zebrafish)	571	>tr|A0A8M1NV47|A0A8M1NV47_DANRE hyaluronan synthase 1 OS=Danio rerio OX=7955 GN=has1 PE=4 SV=1 MDLKPVLKKFVSLVRAFLTFLFALLVLGVMLWAYIDGFQIATSPFGIISFGFYGVLLSLH VLIQSFFAFVEHRRMNARRKPCSYTKTIGFTISAYQEDPAYLRECLQSVRALQYPSELLR IVMVVDGNSEDDRYMLEMFREVFADQDPGCYIWQNNYHSWNPNGQDQGAAEGPDADYEVL FEDPQRLEVEEIIRTKKCVCIMQKWGGKREVMYTAFKALGSSVDFIQVCDSDTKLDPLAT VELCKVLESNQKYGAVGGDVMILNLKDSYISFMSSLRYWMAFNIERSCQSFFDCVSCISG…							[18]
HAS2	Q9DG41	Danio rerio (Zebrafish)	552	>tr|Q9DG41|Q9DG41_DANRE Hyaluronan synthase 2 OS=Danio rerio OX=7955 GN=DG42 PE=2 SV=1 MRCDKAVSYLRIVGTTLFGISLLVGISTAYIMGYKLVTTPGNYLSFGLYGAILVIHLIIQ SVFALLEHRNMKRSLETPIKLNKSLALCIAAYQEDPNYLRKCLISVKRLTYPGIKVIMVI DGNNDDDCYMMEIFREIMGRDKAATYIWKSNYHHRGPEETEESYATSLQHVSHLVLNNKC VCIMQKWGGKREVMYTAFKALGRSVDYVQVCDSDTMLDPASSVEMVKVLEEDPNVGGVGG DVQILNKYESWVSFLSSVRYWMAFNIERACQSYFGCVQCISGPLGMYRNSLLHEFLEDWY DQTFMGS…							[19]
HAS3	A0A8M1PDY9	Danio rerio (Zebrafish) (Brachydanio rerio)	555	>tr|A0A8M1PDY9|A0A8M1PDY9_DANRE hyaluronan synthase 3 OS=Danio rerio OX=7955 GN=has3 PE=4 SV=1 MPSRFGTAVRIFITTLFAAVVLFAILLAYVTGYQFIHTEQHHLSFGLYGAFLSLHLLLQS LFAYLEHRQMRGPSRPQHLRRTVALCIAAYQEDPDYLRKCLRSIRRISFPGLKVVLVVDG NRQEDAYMMDIFQEVMGGVEQTGCVVWKGNYHSNGDGGGGGGKGSVHAEEAARVARVVRS CRYSCIMQEWGGKREVMYTAFKALGDTVDYMQVCDSDTVLDPACTIEMLKILEEDPDVGG VGGDVQILNKYDSWISFLSSVRYWMAFNVERACQSYFGCVQCISGPLGMYRNSLLQQFLE…							[19]
HAS2	Q8SQ70	Sus scrofa	552	>tr|Q8SQ70|Q8SQ70_PIG Hyaluronan synthase 2 OS=Sus scrofa OX=9823 GN=shas2 PE=2 SV=1 MHCERFLCILRIIGTTLFGVSLLLGITAAYIVGYQFIQTDNYYFFFGLYGAFLASHLIIQ SLFAFLEHRKMKKSLETPIKLNKTVALCIAAYQEDPDYLRKCLQSVKRLTYPGIKVVMVI DGNSEDDLYMMDIFSEVMGRDNSATYIWKNNFHEKGPGETDESHKESSQHVTQLVLSNKS ICIMQKWGGKREVMYTAFRALGRSVDYVQVCDSDTMLDPASSVEMVKVLEEDPMVGGVGG DVQILNKYDSWISFLSSVRYWMAFNIERACQSYFGCVQCISGPLGMYRNSLLHEFVEDWY NQEFMGSQC…							[20]
HAS2	Q95M16	Oryctolagus cuniculus	552	>tr|Q95M16|Q95M16_RABIT Hyaluronan synthase 2 OS=Oryctolagus cuniculus OX=9986 GN=HAS2 PE=2 SV=1 MHCERFICILRIIGTTLFGVSLLLGITAAYIVGYQFIQTDNYYFSFGLYGAFLASHLIIQ SLFAFLEHRKMKKSLETPIKLNKTVALCIAAYQEDPDYLRKCLQSVKRLTYPGIKVVMVI DGNSEDDVYMMDIFSEVMGRETSATYIWKNNFHEKGPGETDESHKESSQHVTQLVLSNKS VCIMQKWGGKREVMYTAFRALGRSVDYVQVCDSDTMLDPASSVEMVKVLEEDPMVGGVGG DVQILNKYDSWISFLSSVRYWMAFNIERACQSYFGCVQCISGPLGMYRNSLLHEFVED…							[21]
HAS3	Q95MZ9	Oryctolagus cuniculus	552	>tr|Q95MZ9|Q95MZ9_RABIT Hyaluronic acid synthase 3 OS=Oryctolagus cuniculus OX=9986 GN=HAS3 PE=2 SV=1 MPVQLTTALRVVGTSLFALAVLGGILAAYVTGYQFIHTEKHYLSFGLYGAILGLHLLIQS LFAFLEHRRMRRARRPLKLPSRRRSVALCIAAYQEDPDYLRKCLRSAQRIAFPDLKVVMV VDGNRQEDAYMLDIFHEVLGGTEQAGFFVWRSNFHEAGEGETEASLQEGMERVRAVVRTS TFSCIMQKWGGKREVMYTAFKALGDSVDYIQVCDSDTVLDPACTIEMLRVLEEDPQVGGV GGDVQILNKYDSWISFLSSVRYWMAFNVERACQSYFGCVQCISGPLGMYRNSL…							[21]
HAS2	Q8HZJ3	Equus caballus	552	>tr|Q8HZJ3|Q8HZJ3_HORSE Hyaluronan synthase 2 OS=Equus caballus OX=9796 GN=HAS2 PE=2 SV=1 MHCERFICILRIIGTTLFGVSLLLGITAAYIVGYQFIQTDNYYFSFGLYGAFLASHLIIQ SLFAFLEHRKMKKSLETPIKLNKTVALCIAAYQEDPDYLRKCLQSVKRLTYPGIKVVMVI DGNSEDDLYMMDIFSEVMGRDKSATYIWKNNFHEKGPGETDESHKESSQHVTQLVLSNKS ICIMQKWGGKREVMYTAFRALGRSVDYVQVCDSDTMLDPASSVEMVKVLEEDPMVGGVGG DVQILNKYDSWISFLSSVRYWMAFNIERACQSYFGCVQCISGPLGMYRNSLLHEFVEDWY NQEF…							[22]
HAS2	A0A218KGB9	Eospalax fontanierii baileyi	552	>tr|A0A218KGB9|A0A218KGB9_EOSFB Hyaluronan synthase 2 OS=Eospalax fontanierii baileyi OX=146132 GN=Has2 PE=2 SV=1 MHCERFLCILRIIGTTLFGVSLLLGITAAYIVGYQFIQTDNYYFSFGLYGAFLASHLIIQ SLFAFLEHRKMKKSLETPIKLNKTVALCIAAYQEDPDYLRKCLQSVKRLTYPGIKVVMVI DGNSDDDLYMMDIFSEVMGRDISATYIWKNNFHEKGPGETDESHKESSQHVTQLVLSNKS VCIMQKWGGKREVMYTAFRALGRSVDYVQVCDSDTMLDPASSVEMVKVLEEDPMVGGVGG DVQILNKYDSWISFLSSVRYWMAFNIERACQSYFGCVQCIS…							[23]
HAS2	A0A068P0V8	Anguilla japonica	552	>tr|A0A068P0V8|A0A068P0V8_ANGJA Hyaluronan synthase 2 OS=Anguilla japonica OX=7937 GN=HAS2 PE=2 SV=1 MGCDKTMTYLRVIGTTLFGISLLVGISTAYIMGYQFFTTAHNYFSFGLYGAILVTHLIIQ SLFALLEHRKMKRSLETPIKLNKSLALCIAAYQEDPNYLRKCLISVKRLTYPGMKVIMVI DGNNDDDTYMMEIFRDVMGRDKAVTYIWKSNYHHRGPDESDESYLESLQQVSRLVLNNKC ICIMQKWGGKREVMYTAFKALGRSVDYVQVCDSDTMLDPACSVEMVKVLEEDPMVGGVGG DVQILNKYESWVSFLSSVRYWMAFNIERACQSYFGCVQCISGPLGMYRNSLLHE…							[24]
HAS	J9VUH0	Cryptococcus neoformans var. grubii serotype A (strain H99)	451	>tr|J9VUH0|J9VUH0_CRYNH Polysaccharide synthase Cps1p OS=Cryptococcus neoformans var. grubii serotype A (strain H99 / ATCC 208821 / CBS 10515 / FGSC 9487) OX=235443 GN=CNAG_04320 PE=4 SV=1 MLYLTADKFPVFVPFGVIGFYRYLWYIIRLLARATYRPIPLPENPTYVAHEDVTIIVPTI DAGEEFKDAARSWLAGNPKEIIIVTEAKMEGPLQDLANQVDPERIRVLTVPAANKRLQMS HGIRNTTTDIIVFADDDAIWPETLLPYVLACFEDQQIGGVGTSQRVKAVNSRMTVWEVLA AFRLTIRNIEIASSTHIDGGIPCLSGR…							[25]
REFERENCES
1. Blank LM, Hugenholtz P & Nielsen LK (2008) Evolution of the Hyaluronic Acid Synthesis (has) Operon in Streptococcus zooepidemicus and Other Pathogenic Streptococci. J Mol Evol 67, 13–22.
2. Dougherty BA & Rijn I van de (1994) Molecular characterization of hasA from an operon required for hyaluronic acid synthesis in group A streptococci. J Biol Chem 269, 169–175.
3. Ward PN, Field TR, Ditcham WGF, Maguin E & Leigh JA (2001) Identification and Disruption of Two Discrete Loci Encoding Hyaluronic Acid Capsule Biosynthesis Genes hasA , hasB , and hasC in Streptococcus uberis. Infect Immun 69, 392–399.
4. Maloney FP, Kuklewicz J, Corey RA, Bi Y, Ho R, Mateusiak L, Pardon E, Steyaert J, Stansfeld PJ & Zimmer J (2022) Structure, substrate recognition and initiation of hyaluronan synthase. Nature 604, 195–201.
5. Gruber JV, Holtz R & Riemer J (2022) Hyaluronic acid (HA) stimulates the in vitro expression of CD44 proteins but not HAS1 proteins in normal human epidermal keratinocytes (NHEKs) and is HA molecular weight dependent. J Cosmet Dermatol 21, 1193–1198.
6. Karousou E, Kamiryo M, Skandalis SS, Ruusala A, Asteriou T, Passi A, Yamashita H, Hellman U, Heldin C-H & Heldin P (2010) The activity of hyaluronan synthase 2 is regulated by dimerization and ubiquitination. J. Biol. Chem. 285, 23647–23654.
7. Rilla K, Oikari S, Jokela TA, Hyttinen JMT, Kärnä R, Tammi RH & Tammi MI (2013) Hyaluronan synthase 1 (HAS1) requires higher cellular UDP-GlcNAc concentration than HAS2 and HAS3. J. Biol. Chem. 288, 5973–5983.
8. Itano N & Kimata K (1996) Expression Cloning and Molecular Characterization of HAS Protein, a Eukaryotic Hyaluronan Synthase (∗). J Biol Chem 271, 9875–9878.
9. Itano N, Sawai T, Yoshida M, Lenas P, Yamada Y, Imagawa M, Shinomura T, Hamaguchi M, Yoshida Y, Ohnuki Y, Miyauchi S, Spicer AP, McDonald JA & Kimata K (1999) Three Isoforms of Mammalian Hyaluronan Synthases Have Distinct Enzymatic Properties*. J Biol Chem 274, 25085–25092.
10. Spicer AP & McDonald JA (1998) Characterization and Molecular Evolution of a Vertebrate Hyaluronan Synthase Gene Family*. J Biol Chem 273, 1923–1932.
11. Usui T, Suzuki K, Kaji Y, Amano S, Miyata K, Heldin P & Yamashita H (1999) Hyaluronan synthase expression in bovine eyes. Investig Ophthalmol Vis Sci 40, 563–7.
12. Rada JAS, Wiechmann AF, Hollaway LR, Baggenstoss BA & Weigel PH (2010) Increased Hyaluronan Synthase-2 mRNA Expression and Hyaluronan Accumulation with Choroidal Thickening: Response during Recovery from Induced Myopia. Investig Opthalmology Vis Sci 51, 6172.
13. Tian X, Azpurua J, Hine C, Vaidya A, Myakishev-Rempel M, Ablaeva J, Mao Z, Nevo E, Gorbunova V & Seluanov A (2013) High-molecular-mass hyaluronan mediates the cancer resistance of the naked mole rat. Nature 499, 346–349. 74–94.
14. Huang Y, Askew EB, Knudson CB & Knudson W (2016) CRISPR/Cas9 knockout of HAS2 in rat chondrosarcoma chondrocytes demonstrates the requirement of hyaluronan for aggrecan retention. Matrix Biol 56,
15. Rosa F, Sargent TD, Rebbert ML, Michaels GS, Jamrich M, Grunz H, Jonas E, Winkles JA & Dawid IB (1988) Accumulation and decay of DG42 gene products follow a gradient pattern during Xenopus embryogenesis. Dev Biol 129, 114–123.
16. Köprunner M, Müllegger J & Lepperdinger G (2000) Synthesis of hyaluronan of distinctly different chain length is regulated by differential expression of Xhas1 and 2 during early development of Xenopus laevis. Mech Dev 90, 275–278.
17. Vigetti D, Viola M, Gornati R, Ori M, Nardi I, Passi A, Luca GD & Bernardini G (2003) Molecular cloning, genomic organization and developmental expression of the Xenopus laevis hyaluronan synthase 3. Matrix Biol 22, 511–517.
18. Ouyang X, Panetta NJ, Talbott MD, Payumo AY, Halluin C, Longaker MT & Chen JK (2017) Hyaluronic acid synthesis is required for zebrafish tail fin regeneration. PLoS ONE 12, e0171898.
19. Bakkers J, Kramer C, Pothof J, Quaedvlieg NEM, Spaink HP & Hammerschmidt M (2004) Has2 is required upstream of Rac1 to govern dorsal migration of lateral cells during zebrafish gastrulation. Development 131, 525–537.
20. Pan B, Toms D & Li J (2018) MicroRNA-574 suppresses oocyte maturation via targeting hyaluronan synthase 2 in porcine cumulus cells. Am J Physiol-Cell Physiol 314, C268–C277.
21. Ohno S, Tanimoto K, Fujimoto K, Ijuin C, Honda K, Tanaka N, Doi T, Nakahara M & Tanne K (2001) Molecular cloning of rabbit hyaluronic acid synthases and their expression patterns in synovial membrane and articular cartilage. Biochim Biophys Acta (BBA) - Gene Struct Expr 1520, 71–78.
22. Stock AE, Bouchard N, Brown K, Spicer AP, Underhill CB, Doré M & Sirois J (2002) Induction of Hyaluronan Synthase 2 by Human Chorionic Gonadotropin in Mural Granulosa Cells of Equine Preovulatory Follicles. Endocrinology 143, 4375–4384.
23. Wei L, Wei D, An Z & Wang Y (2016). CDS cloning and expression of hyaluronan synthase 2 (Has2) gene and its bioinformatics analysis in Eospalax baileyi. UNIPROT accesion A0A218KGB9.
24. Kawakami Y, Nomura K & Tanaka H (2014) Growth Promoting Effect of Hyaluronan Synthesis Promoting Substances on Japanese Eel Leptocephali. PLoS ONE 9, e98688.
25. Jong A, Wu C-H, Chen H-M, Luo F, Kwon-Chung KJ, Chang YC, Lamunyon CW, Plaas A & Huang S-H (2007) Identification and characterization of CPS1 as a hyaluronic acid synthase contributing to the pathogenesis of Cryptococcus neoformans infection. Eukaryotic Cell 6, 1486–1496.

### Sheet: HAS B
TABLE S1B. Biochemically characterized UDP-glucose dehydrogenase (HAS B) used to identify putative fungal HAS B.
Enzyme	UNIPROT Accession	Organism	Size	Amino Acids Sequence							References
UDP-GDH	J9VR87	Cryptococcus neoformans var. grubii H99	468	>tr|J9VR87|J9VR87_CRYNH UDP-glucose 6-dehydrogenase OS=Cryptococcus neoformans var. grubii serotype A (strain H99 / ATCC 208821 / CBS 10515 / FGSC 9487) OX=235443 GN=CNAG_04969 PE=3 SV=1 MAPITVKKICCIGAGYVGGPTCAVIALKCPQIQVTIVDLNQQRIDAWNSDNLPIYEPGLD EVVKATRGKNLFFSTDVDKGIEEADLIFVSVNTPTKKSGVGAGYAADLKFLQLATRRIAE VATSSKIVVEKSTVPCRTAESMRTILEANCRPGCHFDILSNPEFLAEGTAISDLFNPDRV LIGSLQTQQGINACQALSDVYANWVPRER…							[1]
UDP-GDH	B5L017	Phoma herbarum YS4108	519	>tr|B5L017|B5L017_9PLEO UDP-glucose 6-dehydrogenase OS=Phoma herbarum OX=73001 GN=UDPGDH PE=2 SV=1 MPSQIKHDAPTAAPLSTSHHVGVPQKIRKICCIGAGYVGGPTSAVMATQNPDIEVSVVDY DAQRVAAWQTDDIPIHEPGLLSLVKTARDGVPGKRSPNLFFSTDVDRCITEAELILLSVN TPTKSVGRGAGHASELCYLEAAVRKIGAVAVSSKVVVEKSTVPCRAAETLRNILVATAKP GLHFEILSNPEFLAEGTAVKNLLEPDRILIGSLKTPSGQLAAKALADVYASWVPQDRIVT IDLYSSELAKLAANALLAQRISSINALSTICESVGADIDHVSYAIGLDKRIGPRML…							[2]
UDP-GDH	Q4WRA0	Aspergillus fumigatus AfUGD1	641	>tr|Q4WRA0|Q4WRA0_ASPFU UDP-glucose 6-dehydrogenase OS=Aspergillus fumigatus (strain ATCC MYA-4609 / CBS 101355 / FGSC A1100 / Af293) OX=330879 GN=AFUA_1G17020 PE=3 SV=1 MAEQGAMIEMVAETQAGAMDLPSSPAGTSDASSDDGSTRPTTPSSSPLFCASRMEDLTLS HFTHFPGSATLQSFPAWGQVKNICVVGAGYVGGPTAAVMALHNPSISVEVLDRDPVRIRQ WNSPHLPVHEPGLIDVVRVTRDGAEIVNQETTSLVSATRLKRRANLFFTSDSVTSISRAD VIMLAVNTPTKTFGLGAGRATNMSAIDEAVRQIAIYAKPGAIIVEK…							[3]
UDP-GDH	Q4WB36	Aspergillus fumigatus AfUGD2	545	>tr|Q4WB36|Q4WB36_ASPFU UDP-glucose 6-dehydrogenase OS=Aspergillus fumigatus (strain ATCC MYA-4609 / CBS 101355 / FGSC A1100 / Af293) OX=330879 GN=AFUA_8G00920 PE=3 SV=1 MPFFPLLVLLAGITLLISRRRYKAIADRESPRVIVEGHTYSESVGEGQSSTREGKIESIR SACIIGAGHVGALTAIVLASQNPQVQIHVVDDDPRLITAWNSDRLPVVEPGLDDLVFEDH AVASNIPKKQAGHQLETHQSDLRQPRIRKLRNITFSTNIHAGIAASEIIFLCLDPPLDHS CSDDETPGLDLTSLKSAIRAIAQVSSGHKIIVHRSTGPSGIVPRIK…							[3]
UDP-GDH	G3J6J9	Cordyceps militaris CM01	624	>tr|G3J6J9|G3J6J9_CORMM UDP-glucose 6-dehydrogenase OS=Cordyceps militaris (strain CM01) OX=983644 GN=CCM_01686 PE=3 SV=1 MSSSIVDTVKALSLNSSANASNGSENPEFTIRNICCVGAGYVGGPTAAVLAFQNPHIRVT VVDRDQTRIRRWNSRHPPIYEPGLQDIVRIARDGSRETFFSNEATSDADTFNSDFGEVSV APRQSNLFFTTDVAGSIAEADVVLISVNTPTKERGIGAGSATDMTAFEAVTAVVAQNARE GAIIVEKSTVPCRTAQLVAETISMHRPGVHFEILSNPEFLAAGTAVNDLLYPDRILIGSA PTPTGKLAAEALANVYGAWVPRERILTTNVWSS…							[4, 5]
UDP-GDH	A0A074VV07	Aureobasidium melanogenum CBS 110374	473	>tr|A0A074VV07|A0A074VV07_9PEZI UDP-glucose 6-dehydrogenase OS=Aureobasidium melanogenum CBS 110374 OX=1043003 GN=M437DRAFT_51421 PE=3 SV=1 MGPVKSVCFIGAGFVGGPSGAVLALKNPDVEVSVVDLSETRIAAWNSDALPIYEPGLLPV VKEARDAEVRPQNLFFTTDVRGTIKRADIVFICVNTPTKTAGIGAGKAPNMAYFESATRM IAAEAEKDTIIVEKSTVPCRTAANMREILKAIGKPGLNFEILSNPEFLAEGTAVADLMRP DRILIGSMQTPSGLEAAEVLADLYGSWVPKENILKTNIWSSELAKLAANALLAQRISSIN ALSAICEATGADVGE…							[6]
REFERENCES
1. Bar-Peled M, Griffith CL, Ory JJ, Doering TL (2004) Biosynthesis of UDP-GlcA, a key metabolite for capsular polysaccharide synthesis in the pathogenic fungus Cryptococcus neoformans. Biochem. J. 381:131–136.
2. Zhou T, Song YC, Feng MQ, Tan RX (2011) Cloning, expression and biochemical characterization of UDP-glucose 6-dehydrogenase, a key enzyme in the biosynthesis of an anti-tumor polysaccharide from the marine fungus Phoma herbarum YS4108. Process Biochem. 46:2263–2268.
3. Fontaine T, Lamarre C, Simenel C, Lambou K, Coddeville B, Delepierre M, Latgé J-P (2009) Characterization of glucuronic acid containing glycolipid in Aspergillus fumigatus mycelium. Carbohydr. Res. 344:1960–1967.
4. Wang Y, Yang X, Chen P, Yang S, Zhang H (2021) Homologous overexpression of genes in Cordyceps militaris improves the production of polysaccharides. Food Res. Int. 147:110452.
5. Zhu Z-Y, Liu X-C, Dong F-Y, Guo M-Z, Wang X-T, Wang Z, Zhang Y-M (2016) Influence of fermentation conditions on polysaccharide production and the activities of enzymes involved in the polysaccharide synthesis of Cordyceps militaris. Appl. Microbiol. Biotechnol. 100:3909–3921.
6. Yu X, Wei X, Chi Z, Liu G-L, Hu Z, Chi Z-M (2020) Improved production of an acidic exopolysaccharide, the efficient flocculant, by Lipomyces starkeyi U9 overexpressing UDP-glucose dehydrogenase gene. Int. J. Biol. Macromol. 165:1656–1663.

### Sheet: HAS C
TABLE S1C. Biochemically characterized UDP-glucose pyrophosphorylase (HAS C) used to identify putative fungal HAS C.
Enzyme	UNIPROT Accession	Organism	Size	Amino Acids Sequence							Reference
UDP-GP	P32861	Saccharomyces cerevisiae	499	>sp|P32861|UGPA1_YEAST UTP--glucose-1-phosphate uridylyltransferase OS=Saccharomyces cerevisiae (strain ATCC 204508 / S288c) OX=559292 GN=UGP1 PE=1 SV=1 MSTKKHTKTHSTYAFESNTNSVAASQMRNALNKLADSSKLDDAARAKFENELDSFFTLFR RYLVEKSSRTTLEWDKIKSPNPDEVVKYEIISQQPENVSNLSKLAVLKLNGGLGTSMGCV GPKSVIEVREGNTFLDLSVRQIEYLNRQYDSDVPLLLMNSFNTDKDTEHLIKKYSANRIR IRSFNQSRFPRVYKDSLLPVPTEYDSPLDAWYPPGHGDLFESLHVSGELDALIAQGREIL FV…							[1]
UDP-GP	A0A097RN49	Ganoderma lucidum	504	>tr|A0A097RN49|A0A097RN49_GANLU UTP--glucose-1-phosphate uridylyltransferase OS=Ganoderma lucidum OX=5315 PE=3 SV=1 MPSDSLMPKSDSFNARVRGASHIDFKTSTTGVAAKAMRNELSGLVNTVKDPETRKAFDTE MQSFFYLFTRYLSERARRQELDWDRIKSPSEDKIVPYAKLSSGSPINLNKLAVLKVNGGL GTSMGMTGAKSALEVKDDMTFLDLTVRQIEHLNTTHRVDVPLILMTSFNTHEDTLRIIKK YANQQLRITTFNQSRYPRIFKETLLPCPHTAEDEKKHWYPPGHGDLYNALLHSGVLDQLL AEGKEYLFVSNSDNLGAVVDDKILQHMIDSQAEFIMEVT…							[2]
UDP-GP	A0A7S8BEE1	Grifola frondosa	468	>tr|A0A7S8BEE1|A0A7S8BEE1_GRIFR UTP--glucose-1-phosphate uridylyltransferase OS=Grifola frondosa OX=5627 GN=UGP PE=3 SV=1 MRNEISNLVKSVQDPETKKAFDIEMQSFFYLFTRYLSERARSQELDWDRIKSPAEDQIVP YAKLPPADSLNLNKLAVLKVNGGLGTSMGMTGAKSALEVKDDMTFLDLTVRQIEHLNTTH RVDVPMILMTSFNTHEDTLRNIKKYANQQLRITTFNQSRYPRIYKETLLPCPKTADDEKR HWYPPGHGDLYNALYQSGVLDQLLAEGKEYLFVSNSDNLGAVVDEKILQHMIDTQAEFIM EVTDKTKADIKGGTLIDYDGSIRLLEVAQVASE…							[3]
UDP-GP	A8N5F6	Coprinopsis cinerea	504	>tr|A8N5F6|A8N5F6_COPC7 UTP--glucose-1-phosphate uridylyltransferase OS=Coprinopsis cinerea (strain Okayama-7 / 130 / ATCC MYA-4618 / FGSC 9003) OX=240176 GN=CC1G_04534 PE=3 SV=1 MSASLMPRSDSFNARVRGTSHIDFKTATTGVAAKSMRNEISRLVSTVEDPATKKAFDTEM QSFFYLFTRYLSERAKSVELDWDRIKSPAADQIIPYSDLPSPSDTKNLDKLAVLKVNGGL GTSMGMTGAKSALEVKDDMTFLDLTVRQIEHLNTTNRVDVPLILMTSFNTHEDTLRIIKK YANQQLRITTFNQSRYPRIYKESLLPCPKRADDDKSH…							[4]
UDP-GP	G2X002	Verticillium dahliae	531	>tr|G2X002|G2X002_VERDV UTP--glucose-1-phosphate uridylyltransferase OS=Verticillium dahliae (strain VdLs.17 / ATCC MYA-4575 / FGSC 10137) OX=498257 GN=VDAG_03025 PE=3 SV=1 MASAIKSALPSHLSPLAGAGNGGKDSGNEQEFTSRHHGKTRSHMAFENTSTNVAAAQMRN ALTQLAESVEDPEQKKLFDTEMDNFFALFRRYLNDKAKGNAVDWDRIAPPAQGQVVDYED LANTEAVQFLDKLAVLKLNGGLGTSMGCVGPKSVIEVRDGMSFLDLSVRQIEYLNRTYNV NVPFILMNSFNTNDDTAAIIKKYEGHNVDILTFNQSRYPRILK…							[5]
REFERENCES
1. Daran JM, Dallies N, Thines‐Sempoux D, Paquet V, François J (1995) Genetic and Biochemical Characterization of the UGP1 Gene Encoding the UDP‐Glucose Pyrophosphorylase from Saccharomyces cerevisiae. Eur. J. Biochem. 233:520–530.
2. Li M, Chen T, Gao T, Miao Z, Jiang A, Shi L, Ren A, Zhao M (2015) UDP-glucose pyrophosphorylase influences polysaccharide synthesis, cell wall components, and hyphal branching in Ganoderma lucidum via regulation of the balance between glucose-1-phosphate and UDP-glucose. Fungal Genet. Biol. 82:251–263.
3. Zan X-Y, Wu X-H, Cui F-J, Zhu H-A, Sun W-J, Jiang L-H, Tao T-L, Zhao X (2020) UDP-glucose pyrophosphorylase gene affects mycelia growth and polysaccharide synthesis of Grifola frondosa. Int. J. Biol. Macromol. 161:1161–1170.
4. Zhou J, Bai Y, Dai R, Guo X, Liu Z-H, Yuan S (2018) Improved Polysaccharide Production by Homologous Co-overexpression of Phosphoglucomutase and UDP Glucose Pyrophosphorylase Genes in the Mushroom Coprinopsis cinerea. J. Agric. Food Chem. 66:4702–4709.
5. Deng S, Yao C, Zhang X, Jia Z, Shan C, Luo X, Lin L (2020) Involvement of UDP-glucose pyrophosphorylase from Verticillium dahliae in cell morphogenesis, stress responses, and host infection. Fungal Biol. 124:648–660.

### Sheet: HAS D
TABLE S1D. Biochemically characterized UDP-N-acetylglucosamine pyrophosphorylase (HAS D) used to identify putative fungal HAS D.
Enzyme	UNIPROT Accession	Organism	Size	Amino Acids Sequence							Reference
UDP-NAP	P43123	Saccharomyces cerevisiae	477	>sp|P43123|UAP1_YEAST UDP-N-acetylglucosamine pyrophosphorylase OS=Saccharomyces cerevisiae (strain ATCC 204508 / S288c) OX=559292 GN=QRI1 PE=1 SV=1 MTDTKQLFIEAGQSQLFHNWESLSRKDQEELLSNLEQISSKRSPAKLLEDCQNAIKFSLA NSSKDTGVEISPLPPTSYESLIGNSKKENEYWRLGLEAIGKGEVAVILMAGGQGTRLGSS QPKGCYDIGLPSKKSLFQIQAEKLIRLQDMVKDKKVEIPWYIMTSGPTRAATEAYFQEHN YFGLNKEQITFFNQGTLPAFDLTGKHFLMKDPVNLSQSPDGNGGLYRAIKENKLNEDFDR RGIKHV…							[1]
UDP-GDH	Q4WAR0	Aspergillus fumigatus Af293	509	>tr|Q4WAR0|Q4WAR0_ASPFU UDP-N-acetylglucosamine diphosphorylase OS=Aspergillus fumigatus (strain ATCC MYA-4609 / CBS 101355 / FGSC A1100 / Af293) OX=330879 GN=AFUA_7G02180 PE=1 SV=1 MAVAIKETVSNFMERFHGHPENLPREPSAEEFQQLRKKYTDAGQGHVFAFVDELQTGERS QLFHQLSSFDPVRINELADKALNPPKADDGPASLEPLPDIATASILDSDPKDLEQWYEEG LKLVAGNKVAVVLMAGGQGTRLGSSAPKGCFDIGLPSHKSLFQIQAERIAKLQLLAQRIS GKEAVIPWYVMTSGPTRKPTEEFFEQHKYFGLNK…							[2]
UDP-GDH	A0A1D8PNG6	Candida albicans	486	>tr|A0A1D8PNG6|A0A1D8PNG6_CANAL UDP-N-acetylglucosamine diphosphorylase OS=Candida albicans (strain SC5314 / ATCC MYA-2876) OX=237561 GN=UAP1 PE=4 SV=1 MTVKSQHPIIDSFKQANQDQLFQYYDSLTINQQQEFIDQLSTIEEPAKLISTVEQAIQFS QTNSTSRNFTQLPNEQTASTLDLSKDILQNWTELGLKAIGNGEVAVLLMAGGQGTRLGSS APKGCFNIELPSQKSLFQIQAEKILKIEQLAQQYLKSTEKPIINWYIMTSGPTRNATESF FIENNYFGLNSHQVIFFNQGTLPCFNLQGNKILLESKNSICQSPDGNGGLYKALKDNGIL DDL…							[1,3]
UDP-GDH	Q7SDM4	Neurospora crassa OR74A	487	>>tr|Q7SDM4|Q7SDM4_NEUCR UDP-N-acetylglucosamine diphosphorylase OS=Neurospora crassa (strain ATCC 24698 / 74-OR23-1A / CBS 708.71 / DSM 1257 / FGSC 987) OX=367110 GN=NCU02109 PE=4 SV=1 MAVDPVPTPEQVSELKDKYTNAGQGQVFTFYDSLSSEEQAQLYKQLAGFDPLYINKIAAK ALTPQSSESEKPTLEPLPDSARASTLDSDKQTQDEWWNRGLQLIADNKVAVVLMAGGQGT RLGSSAPKGCFDIGLPSHKSLFQIQAERIARLQVLASQRREQAGSPVVPWYVMTSGPTRK ATEDFFKTNNYFGLSPDQVIIFEQGVLPCI…							[4]
UDP-GDH	A0A0W4ZV00	Pneumocystis jirovecii RU7	326	>tr|A0A0W4ZV00|A0A0W4ZV00_PNEJ7 UDP-N-acetylglucosamine diphosphorylase OS=Pneumocystis jirovecii (strain RU7) OX=1408657 GN=T551_00884 PE=4 SV=1 MRSRDRMALAPGGNGGVFRAMAEEGVLADMLCRGIEHVHCFSVDNSMVRVADPVFIGFSI ERGVDVCAKVVRRRRASEKVGLLVERGGRAAVVEYSEMGEEVRDAVDASGELRFSAANIA NHYFSMRFLATMGEWEGRLPYHIARKKMQCYVSTEQPAVPYPHGHTGASCVYDCADMHTC VPETPEGVHEEHTGVPCGHVQEGEGETEERIGIKLEKFVFDAFSEVELERFGCLEVARFD EFSAVKNAE…							[5]
REFERENCES
1. Mio T, Yabe T, Arisawa M, Yamada-Okabe H (1998) The Eukaryotic UDP-N-Acetylglucosamine Pyrophosphorylases GENE CLONING, PROTEIN EXPRESSION, AND CATALYTIC MECHANISM*. J. Biol. Chem. 273:14392–14397.
2. Fang W, Du T, Raimi OG, Hurtado‐Guerrero R, Urbaniak MD, Ibrahim AFM, Ferguson MAJ, Jin C, Aalten DMF van (2013) Genetic and structural validation of Aspergillus fumigatus UDP‐N‐acetylglucosamine pyrophosphorylase as an antifungal target. Mol. Microbiol. 89:479–493.
3. Maruyama D, Nishitani Y, Nonaka T, Kita A, Fukami TA, Mio T, Yamada-Okabe H, Yamada-Okabe T, Miki K (2007) Crystal Structure of Uridine-diphospho-N-acetylglucosamine Pyrophosphorylase from Candida albicans and Catalytic Reaction Mechanism*. J. Biol. Chem. 282:17221–17230.
4. Yamamoto K, Moriguchi M, Kawai H, Tochikura T (1979) Purification and some properties of uridine diphosphate N-acetylglucosamine pyrophosphorylase from Neurospora crassa. Can. J. Microbiol. 25:1381–1386.
5. Kottom TJ, Hebrink DM, Jenson PE, Ramirez-Prado JH, Limper AH (2016) Characterization of N-Acetylglucosamine Biosynthesis in Pneumocystis species. A New Potential Target for Therapy. Am. J. Respir. Cell Mol. Biol. 56:213–222.
